# Genomic local adaptation of a generalist plant species to pollinator communities and abiotic factors

**DOI:** 10.1101/2022.08.05.502924

**Authors:** L. Frachon, L. Arrigo, Q. Rusman, L. Poveda, W. Qi, G. Scopece, F.P. Schiestl

## Abstract

The reproductive success of generalist flowering plants is influenced by a complex ecological network that includes interactions with a diverse pollinator community and abiotic factors. However, knowledge about of the adaptative potential of plants to complex ecological networks and the underlying genetic mechanisms is still limited. Based on a pool-sequencing approach of 21 natural populations of *Brassica incana* in Southern Italy, we combined a genome-environmental association analysis with a genome scan for signature of selection to discover genetic variants associated with ecological variation. We demonstrated that *B. incana* is locally adapted both to the identity of functional categories and overall pollinator interactions. Interestingly, we observed only few shared candidate genes associated with long-tongue bees, soil texture, and temperature variation. Our results highlight the genomic architecture of generalist flowering plant adaptation to complex biotic interactions, and the importance of considering multiple environmental factors to describe the adaptive landscape of plant populations.
