## Supplementary material for "Genomic local adaptation of a generalist plant species to pollinator communities and abiotic factors": Table S8 candidate genes: TableS8_Candidate_Genes.xlsx

### Sheet: TableS8
Broad categories of variables	Variables	Brassica incana identifier	Super scaffold	Gene	transcipt
Pollinators	Bumblebees	Bi_00002733	54	CAX2	CAX2 Vacuolar cation/proton exchanger 2
Pollinators	Bumblebees	Bi_00002734	54	ATJ11	ATJ11 Chaperone protein dnaJ 11, chloroplastic
Pollinators	Bumblebees, Hoverflies	Bi_00038144	90		At3g17800 UV-B-induced protein At3g17800, chloroplastic
Pollinators	Bumblebees, Hoverflies	Bi_00038145	90	PYD1	PYD1 Dihydropyrimidine dehydrogenase (NADP(+)), chloroplastic
Pollinators	Bumblebees, Hoverflies	Bi_00038146	90	PYD1	PYD1 Dihydropyrimidine dehydrogenase (NADP(+)), chloroplastic
Pollinators	Bumblebees, Hoverflies	Bi_00038147	90	Protein of unknown function	Protein of unknown function
Pollinators	Bumblebees, Hoverflies	Bi_00038148	90	Protein of unknown function	Protein of unknown function
Pollinators	Bumblebees, Hoverflies	Bi_00038149	90	GLN1-3	GLN1-3 Glutamine synthetase cytosolic isozyme 1-3
Pollinators, climate	Bumblebees, Hoverflies, mean annual temperature	Bi_00045432	100000464		At4g16560 Putative 57 kDa heat shock protein
Pollinators, climate	Bumblebees, Hoverflies, mean annual temperature	Bi_00045433	100000464	NAC031	NAC031 Protein CUP-SHAPED COTYLEDON 3
Pollinators	Hoverflies	Bi_00024760	8	Protein of unknown function	Protein of unknown function
Pollinators	Hoverflies	Bi_00024761	8	LCR27	LCR27 Defensin-like protein 161
Pollinators	Hoverflies	Bi_00024825	8	MAP1D	MAP1D Methionine aminopeptidase 1D, chloroplastic/mitochondrial
Pollinators	Hoverflies	Bi_00024826	8		At3g27390 Uncharacterized membrane protein At3g27390
Pollinators	Hoverflies	Bi_00025155	8		Sinapine esterase
Pollinators	Hoverflies	Bi_00025156	8	SRD2	SRD2 snRNA-activating protein complex subunit
Pollinators	Hoverflies	Bi_00025157	8	Protein of unknown function	Protein of unknown function
Pollinators	Long-tongue bees	Bi_00050053	100000100865	TPPB	TPPB Trehalose-phosphate phosphatase B
Pollinators	Long-tongue bees	Bi_00050054	100000100865	TPPB	TPPB Trehalose-phosphate phosphatase B
Pollinators	Long-tongue bees	Bi_00023512	37	BSK7	BSK7 Serine/threonine-protein kinase BSK7
Pollinators	Long-tongue bees	Bi_00023513	37	NUP98A	NUP98A Nuclear pore complex protein NUP98A
Pollinators	Long-tongue bees	Bi_00023526	37	ISPF	ISPF 2-C-methyl-D-erythritol 2,4-cyclodiphosphate synthase, chloroplastic
Pollinators	Long-tongue bees	Bi_00023527	37	Protein of unknown function	Protein of unknown function
Pollinators	Long-tongue bees	Bi_00023611	37	DOF3.7	DOF3.7 Dof zinc finger protein DOF3.7
Pollinators	Long-tongue bees	Bi_00023612	37	ARF18	ARF18 Auxin response factor 18
Pollinators, climate	Long-tongue bees, mean annual temperature	Bi_00023676	37	ZAT9	ZAT9 Zinc finger protein ZAT9
Pollinators, climate	Long-tongue bees, mean annual temperature	Bi_00023677	37	EXPB5	EXPB5 Expansin-B5
Pollinators	Small flies	Bi_00027118	34	Protein of unknown function	Protein of unknown function
Pollinators	Small flies	Bi_00039488	40	RPL4A	RPL4A 60S ribosomal protein L4-1
Pollinators	Small flies	Bi_00039489	40	RVE8	RVE8 Protein REVEILLE 8
Pollinators	Small flies	Bi_00003980	54	IP5P12	IP5P12 Type I inositol polyphosphate 5-phosphatase 12
Pollinators	Small flies	Bi_00003981	54	Protein of unknown function	Protein of unknown function
Pollinators	Small flies	Bi_00024834	8	MYB73	MYB73 Transcription factor MYB73
Pollinators	Small flies	Bi_00024835	8	PIP2	PIP2 PAMP-induced secreted peptide 2
Pollinators	Small flies	Bi_00024836	8	Protein of unknown function	Protein of unknown function
Pollinators	Small flies	Bi_00024837	8	CYP81D1	CYP81D1 Cytochrome P450 81D1
Pollinators	Small flies	Bi_00024838	8	Protein of unknown function	Protein of unknown function
Pollinators	Small flies	Bi_00024839	8	Protein of unknown function	Protein of unknown function
Pollinators	Small flies	Bi_00024840	8	Protein of unknown function	Protein of unknown function
Pollinators	Small flies, Small beetles	Bi_00027116	34	Protein of unknown function	Protein of unknown function
Pollinators	Small flies, Small beetles	Bi_00027117	34	UXS1	UXS1 UDP-glucuronic acid decarboxylase 1
Pollinators, Soil	Coarse sand, Fine silt, Long-tongue bees	Bi_00023488	37	Protein of unknown function	Protein of unknown function
Pollinators, Soil	Coarse sand, Fine silt, Long-tongue bees	Bi_00023489	37	PMEI10	PMEI10 Pectinesterase inhibitor 10
Pollinators, Soil	Coarse sand, Fine silt, Long-tongue bees	Bi_00023490	37	Protein of unknown function	Protein of unknown function
Pollinators, Soil	Coarse sand, Fine silt, Long-tongue bees	Bi_00023504	37	Protein of unknown function	Protein of unknown function
Pollinators, Soil	Coarse sand, Fine silt, Long-tongue bees	Bi_00023505	37		At1g63430 Probable LRR receptor-like serine/threonine-protein kinase At1g63430
Pollinators, Soil	Coarse sand, Long-tongue bees	Bi_00023494	37	TIM9	TIM9 Mitochondrial import inner membrane translocase subunit TIM9
Pollinators, Soil	Coarse sand, Long-tongue bees	Bi_00023495	37	Protein of unknown function	Protein of unknown function
Interaction	Normalised degree	Bi_00007868	1	KAT2	KAT2 Potassium channel KAT2
Interaction	Normalised degree	Bi_00007869	1	Protein of unknown function	Protein of unknown function
Interaction	Normalised degree	Bi_00007871	1	Protein of unknown function	Protein of unknown function
Interaction	Normalised degree	Bi_00007872	1	Protein of unknown function	Protein of unknown function
Interaction	Normalised degree	Bi_00025671	30	MCM9	MCM9 Probable DNA helicase MCM9
Interaction	Normalised degree	Bi_00025672	30	Protein of unknown function	Protein of unknown function
Interaction	Normalised degree, Partner diversity	Bi_00003048	54	Protein of unknown function	Protein of unknown function
Interaction	Normalised degree, Partner diversity	Bi_00003049	54	RPL29B	RPL29B 60S ribosomal protein L29-2
Interaction	Normalised degree, Partner diversity	Bi_00041396	68	Protein of unknown function	Protein of unknown function
Interaction	Normalised degree, Partner diversity	Bi_00041397	68	Protein of unknown function	Protein of unknown function
Interaction	Normalised degree, Partner diversity	Bi_00041400	68	PCFS4	PCFS4 Polyadenylation and cleavage factor homolog 4
Interaction	Normalised degree, Partner diversity	Bi_00041401	68	ROS1	ROS1 DNA glycosylase/AP lyase ROS1
Interaction	Normalised degree, Partner diversity	Bi_00041402	68	CBSCBSPB2	CBSCBSPB2 CBS domain-containing protein CBSCBSPB2
Interaction	Partner diversity	Bi_00041392	68	SBE2.1	SBE2.1 1,4-alpha-glucan-branching enzyme 2-1, chloroplastic/amyloplastic
Interaction	Partner diversity	Bi_00041393	68	Protein of unknown function	Protein of unknown function
Interaction	Species strength	Bi_00040820	38	TGD2	TGD2 Protein TRIGALACTOSYLDIACYLGLYCEROL 2, chloroplastic
Interaction	Species strength	Bi_00040821	38	Protein of unknown function	Protein of unknown function
Interactions	d index	Bi_00037558	20	Protein of unknown function	Protein of unknown function
Interactions	d index	Bi_00037559	20	VPS39	VPS39 Vacuolar sorting protein 39
Interactions	d index	Bi_00037560	20	GATA19	GATA19 GATA transcription factor 19
Interactions	d index	Bi_00037561	20	BEE2	BEE2 Transcription factor BEE 2
Interactions	d index	Bi_00038015	20	Protein of unknown function	Protein of unknown function
Interactions	d index	Bi_00038016	20	LLG3 LLG2	LLG3 GPI-anchored protein LLG2
Interactions	d index	Bi_00038017	20	RMA2	RMA2 E3 ubiquitin-protein ligase RMA2
Interactions, Climate	Mean annual temperature, Partner diversity	Bi_00041399	68	Protein of unknown function	Protein of unknown function
Interactions, Climate	Normalised degree, Partner diversity, Mean annual temperature	Bi_00041398	68	ERF024	ERF024 Ethylene-responsive transcription factor ERF024
Climate	Mean annual temperature	Bi_00038973	33	NPF3.1	NPF3.1 Protein NRT1/ PTR FAMILY 3.1
Climate	Mean annual temperature	Bi_00038974	33	Protein of unknown function	Protein of unknown function
Climate	Mean annual temperature	Bi_00023659	37	Protein of unknown function	Protein of unknown function
Climate	Mean annual temperature	Bi_00023660	37	Protein of unknown function	Protein of unknown function
Climate	Mean annual temperature	Bi_00023661	37	Protein of unknown function	Protein of unknown function
Climate	Mean annual temperature	Bi_00023662	37		At3g60790 F-box protein At3g60790
Climate	Mean annual temperature	Bi_00023663	37		At3g60790 F-box protein At3g60790
Climate	Mean annual temperature	Bi_00023667	37	PDLP8	PDLP8 Plasmodesmata-located protein 8
Climate	Mean annual temperature	Bi_00023668	37	SAUR36	SAUR36 Auxin-responsive protein SAUR36
Climate	Mean annual temperature	Bi_00023670	37	Protein of unknown function	Protein of unknown function
Climate	Mean annual temperature	Bi_00023671	37	Protein of unknown function	Protein of unknown function
Climate	Mean annual temperature	Bi_00023672	37	SCL22	SCL22 Scarecrow-like protein 22
Climate	Mean annual temperature	Bi_00023673	37	Protein of unknown function	Protein of unknown function
Climate	Mean annual temperature	Bi_00023674	37	PVA11	PVA11 Vesicle-associated protein 1-1
Climate	Mean annual temperature	Bi_00023675	37	Protein of unknown function	Protein of unknown function
Climate	Mean annual temperature	Bi_00023698	37	NA	NA
Climate	Mean annual temperature	Bi_00023699	37	RPL37AC	RPL37AC 60S ribosomal protein L37a-2
Climate	Mean annual temperature	Bi_00023714	37	BGLU27	BGLU27 Beta-glucosidase 27
Climate	Mean annual temperature	Bi_00023715	37	BGLU2	BGLU27 Beta-glucosidase 27
Climate	Mean annual temperature	Bi_00023716	37	Protein of unknown function	Protein of unknown function
Climate	Mean annual temperature	Bi_00040950	33	KIN12D	KIN12D Kinesin-like protein KIN-12D
Climate	Mean annual temperature	Bi_00040951	33	MES3	MES3 Methylesterase 3
Climate	Mean annual temperature	Bi_00041439	68		At2g21160 Translocon-associated protein subunit alpha
Climate	Mean annual temperature	Bi_00041440	68	Protein of unknown function	Protein of unknown function
Climate, Soil	Mean annual temperature, Coarse sand	Bi_00023687	37		At3g60360 Probable U3 small nucleolar RNA-associated protein 11
Climate, Soil	Mean annual temperature, Coarse sand	Bi_00023688	37		At3g60350 Protein ARABIDILLO 2
Climate, Soil	Mean annual temperature, Coarse sand	Bi_00023689	37	Protein of unknown function	Protein of unknown function
Soil	CaCO3	Bi_00002840	54	NA	NA
Soil	CaCO3	Bi_00002841	54	PRA1A3	PRA1A3 PRA1 family protein A3
Soil	CaCO3	Bi_00005240	54	HSP17.6C	HSP17.6C 17.6 kDa class I heat shock protein 3
Soil	CaCO3	Bi_00005241	54	EXO70H1	EXO70H1 Exocyst complex component EXO70H1
Soil	CaCO3	Bi_00005242	54	UTR5B	UTR5B UDP-galactose/UDP-glucose transporter 5B
Soil	CaCO3	Bi_00043626	94	NA	NA
Soil	CaCO3	Bi_00043627	94	PDAT1	PDAT1 Phospholipid:diacylglycerol acyltransferase 1
Soil	CaCO3, Fe	Bi_00004549	54		At5g01700 Probable protein phosphatase 2C 65
Soil	CaCO3, Fe	Bi_00004550	54	NA	NA
Soil	CaCO3, Fe	Bi_00004551	54	ACD11	ACD11 Accelerated cell death 11
Soil	Fe	Bi_00006181	54	GYRBM	GYRBM DNA gyrase subunit B, mitochondrial
Soil	Fe	Bi_00006182	54	GYRBC	GYRBC DNA gyrase subunit B, chloroplastic
Soil	Fe	Bi_00006183	54	Protein of unknown function	Protein of unknown function
Soil	Fine silt, Coarse sand	Bi_00023682	37	Protein of unknown function	Protein of unknown function
Soil	Fine silt, Coarse sand	Bi_00023683	37	Protein of unknown function	Protein of unknown function
Soil	Fine silt, Coarse sand	Bi_00023684	37	Protein of unknown function	Protein of unknown function
Soil	Coarse sand	Bi_00023491	37	ASP4	ASP4 Aspartate aminotransferase, cytoplasmic isozyme 2
Soil	Coarse sand	Bi_00023523	37	Protein of unknown function	Protein of unknown function
Soil	Coarse sand	Bi_00023524	37	MDAR5	MDAR5 Monodehydroascorbate reductase, chloroplastic/mitochondrial
Soil	Coarse sand	Bi_00023754	37		At2g31390 Probable fructokinase-1
Soil	Coarse sand	Bi_00023755	37	Protein of unknown function	Protein of unknown function
Soil	Coarse sand	Bi_00023758	37	NUP58	NUP58 Nuclear pore complex protein NUP58
Soil	Coarse sand	Bi_00023759	37	Protein of unknown function	Protein of unknown function
Soil	Coarse sand	Bi_00023765	37	Protein of unknown function	Protein of unknown function
Soil	Coarse sand	Bi_00023766	37	Protein of unknown function	Protein of unknown function
Soil	Coarse sand	Bi_00023767	37	Protein of unknown function	Protein of unknown function
Soil	Coarse sand, Fine silt	Bi_00023737	37	MMK1	MMK1 Mitogen-activated protein kinase homolog MMK1
Soil	Coarse sand, Fine silt	Bi_00023738	37	Protein of unknown function	Protein of unknown function
Soil	Coarse sand, P2O5	Bi_00023590	37	NA	NA
Soil	Coarse sand, P2O5	Bi_00023591	37	Protein of unknown function	Protein of unknown function
Soil	Coarse silt	Bi_00036197	11	ATL14	ATL14 RING-H2 finger protein ATL14
Soil	Coarse silt	Bi_00036198	11	EGC1	EGC1 Putative EG45-like domain containing protein 1
Soil	Coarse silt	Bi_00036397	11	CYP95	CYP95 Peptidyl-prolyl cis-trans isomerase CYP95
Soil	Coarse silt	Bi_00036398	11	PCMP-E40	PCMP-E40 Pentatricopeptide repeat-containing protein At4g32430, mitochondrial
Soil	Coarse silt	Bi_00036399	11	Protein of unknown function	Protein of unknown function
Soil	Coarse silt	Bi_00036926	11	WRKY13	WRKY13 Probable WRKY transcription factor 13
Soil	Coarse silt	Bi_00036927	11	BRI1	BRI1 Protein BRASSINOSTEROID INSENSITIVE 1
Soil	Coarse silt	Bi_00037183	43	Protein of unknown function	Protein of unknown function
Soil	Coarse silt	Bi_00037184	43	WEL3	WEL3 Protein WEAK CHLOROPLAST MOVEMENT UNDER BLUE LIGHT-like 3
Soil	Coarse silt	Bi_00037185	43	Protein of unknown function	Protein of unknown function
Soil	P2O5	Bi_00023604	37	Protein of unknown function	Protein of unknown function
Soil	P2O5	Bi_00023605	37	BHLH67	BHLH67 Transcription factor bHLH67
Soil	P2O5	Bi_00023609	37	SAC3	SAC3 Phosphoinositide phosphatase SAC3
Soil	P2O5	Bi_00023610	37	CYP78A9	CYP78A9 Cytochrome P450 78A9
Soil	P2O5	Bi_00038168	61	BETAA-AD	BETAA-AD Beta-adaptin-like protein A
Soil	P2O5	Bi_00038169	61	EMB2001	EMB2001 GTP-binding protein At2g22870
Soil	P2O5	Bi_00038170	61	Protein of unknown function	Protein of unknown function
Soil	P2O5	Bi_00038302	61	ABCF2	ABCF2 ABC transporter F family member 2
Soil	P2O5	Bi_00038303	61	NA	NA
Soil	P2O5	Bi_00038544	61	Protein of unknown function	Protein of unknown function
Soil	P2O5	Bi_00038545	61	NA	NA
Soil	P2O5	Bi_00038546	61		At3g11710 Lysine--tRNA ligase, cytoplasmic
Soil	Ratio C/N	Bi_00011884	10	Protein of unknown function	Protein of unknown function
Soil	Ratio C/N	Bi_00011885	10	PRE6	PRE6 Transcription factor PRE6
Soil	Ratio C/N	Bi_00011886	10	ATHB-23	ATHB-23 Homeobox-leucine zipper protein ATHB-23
Soil	Ratio C/N	Bi_00011887	10	LARP6B	LARP6B La-related protein 6B
Soil	Ratio C/N	Bi_00032121	59	ANN3	ANN3 Annexin D3
Soil	Ratio C/N	Bi_00032122	59	BASS2	BASS2 Sodium/pyruvate cotransporter BASS2, chloroplastic
Soil	Ratio C/N	Bi_00032123	59	NA	NA
Soil	Ratio C/N	Bi_00032305	59	NUP93A	NUP93A Nuclear pore complex protein NUP93A
Soil	Ratio C/N	Bi_00032306	59	NA	NA
Soil	Ratio C/N	Bi_00032363	59	PPC2	PPC2 Phosphoenolpyruvate carboxylase 2
Soil	Ratio C/N	Bi_00032364	59	MAX2	MAX2 F-box protein MAX2
XtX	XtX	Bi_00007043	1	D6PKL1	D6PKL1 Serine/threonine-protein kinase D6PKL1
XtX	XtX	Bi_00007044	1	NA	NA
XtX	XtX	Bi_00007045	1		At1g02270 Uncharacterized calcium-binding protein At1g02270
XtX	XtX	Bi_00007046	1	OPT5	OPT5 Oligopeptide transporter 5
XtX	XtX	Bi_00007047	1	RIE1	RIE1 E3 ubiquitin protein ligase RIE1
XtX	XtX	Bi_00011924	10	ATG18B	ATG18B Autophagy-related protein 18b
XtX	XtX	Bi_00011925	10	Protein of unknown function	Protein of unknown function
XtX	XtX	Bi_00011926	10	SKIP22	SKIP22 F-box protein SKIP22
XtX	XtX	Bi_00023700	37	BPC6	BPC6 Protein BASIC PENTACYSTEINE6
XtX	XtX	Bi_00023701	37	Protein of unknown function	Protein of unknown function
XtX	XtX	Bi_00023702	37	NA	NA
XtX	XtX	Bi_00023705	37	Protein of unknown function	Protein of unknown function
XtX	XtX	Bi_00023706	37	EIF4G	EIF4G Eukaryotic translation initiation factor 4G
XtX	XtX	Bi_00023708	37	DRP1E	DRP1E Dynamin-related protein 1E
XtX	XtX	Bi_00023709	37	ATL5	ATL5 RING-H2 finger protein ATL5
XtX	XtX	Bi_00023710	37	NA	NA
XtX	XtX	Bi_00023711	37	BGLU30	BGLU30 Beta-glucosidase 30
XtX	XtX	Bi_00042945	74	RFC3	RFC3 Replication factor C subunit 3
XtX	XtX	Bi_00042946	74	Protein of unknown function	Protein of unknown function
XtX	XtX	Bi_00042947	74	PPC6-7	PPC6-7 Probable protein phosphatase 2C 73
XtX	XtX	Bi_00042948	74		At5g66900 Probable disease resistance protein At5g66900
XtX	XtX	Bi_00042949	74	Protein of unknown function	Protein of unknown function
XtX	XtX	Bi_00042950	74	TPR3	TPR3 Topless-related protein 3
XtX	XtX	Bi_00042951	74	DI19-6	DI19-6 Protein DEHYDRATION-INDUCED 19 homolog 6
XtX	XtX	Bi_00042952	74	GATA23	GATA23 GATA transcription factor 23
XtX	XtX	Bi_00042953	74		At3g03920 Putative H/ACA ribonucleoprotein complex subunit 1-like protein 1
XtX	XtX	Bi_00042954	74	CBP60G	CBP60G Calmodulin-binding protein 60 G
XtX	XtX	Bi_00042955	74	Protein of unknown function	Protein of unknown function
XtX	XtX	Bi_00042956	74	ZED1	ZED1 Non-functional pseudokinase ZED1
XtX	XtX	Bi_00042957	74	NA	NA
XtX	XtX	Bi_00042958	74	Protein of unknown function	Protein of unknown function
XtX	XtX	Bi_00042959	74	SPH13	SPH13 S-protein homolog 13
XtX	XtX	Bi_00042960	74	Protein of unknown function	Protein of unknown function
XtX	XtX	Bi_00042961	74	Protein of unknown function	Protein of unknown function
XtX	XtX	Bi_00042962	74	WRKY50	WRKY50 Probable WRKY transcription factor 50
XtX	XtX	Bi_00042963	74	NA	NA
XtX	XtX	Bi_00042964	74	AL3	AL3 PHD finger protein ALFIN-LIKE 3
XtX	XtX	Bi_00042965	74	Protein of unknown function	Protein of unknown function
XtX	XtX	Bi_00042966	74	LOS1	LOS1 Elongation factor 2
XtX	XtX	Bi_00042967	74	CIPK23	CIPK23 CBL-interacting serine/threonine-protein kinase 23
XtX	XtX	Bi_00042968	74	LOS1	LOS1 Elongation factor 2
XtX	XtX	Bi_00042969	74	Protein of unknown function	Protein of unknown function
XtX	XtX	Bi_00042970	74	Protein of unknown function	Protein of unknown function
XtX	XtX	Bi_00042971	74		Mavicyanin
XtX	XtX	Bi_00042972	74	GWD3	GWD3 Phosphoglucan, water dikinase, chloroplastic
XtX	XtX	Bi_00042973	74	ARR24	ARR24 Two-component response regulator 24
XtX	XtX	Bi_00042978	74	Protein of unknown function	Protein of unknown function
XtX	XtX	Bi_00042979	74	RH3	RH3 DEAD-box ATP-dependent RNA helicase 3, chloroplastic
XtX	XtX	Bi_00042980	74	NA	NA
